# Identification of domains in *Plasmodium falciparum* proteins of unknown function using DALI search on Alphafold predictions

**DOI:** 10.1101/2023.06.05.543710

**Authors:** Hannah Michaela Behrens, Tobias Spielmann

## Abstract

*Plasmodium falciparum*, the causative agent of malaria, poses a significant global health challenge, yet much of its biology remains elusive. A third of the genes in the *P. falciparum* genome lack annotations regarding their function, impeding our understanding of the parasite’s biology. In this study, we employed structure predictions and the DALI search algorithm to analyse proteins encoded by uncharacterized genes in the reference strain 3D7 of *P. falciparum*.

By comparing Alphafold predictions to experimentally determined protein structures in the Protein Data Bank, we found similarities to known domains in 353 proteins of unknown function, shedding light on their potential functions. The lowest-scoring 5% of similarities were additionally validated using the size-independent TM-align algorithm, confirming the detected similarities in 88% of the cases. Notably, in over 70 *P. falciparum* proteins the presence of domains resembling heptatricopeptide repeats, which are typically involvement in RNA binding and processing, was detected. This suggests this family, which is important in transcription in mitochondria and apicoplasts, is much larger in *Plasmodium* parasites than previously thought. The results of this domain search provide a resource to the malaria research community that is expected to inform and enable experimental studies.
