## Supplementary Data 1 for "Identification of domains in *Plasmodium falciparum* proteins of unknown function using DALI search on Alphafold predictions"

### Sheet: Table1
Gene ID	Product Description	UniProt ID(s)	Domain	PF number	Z score
PF3D7_0104500	conserved protein, unknown function	Q8I294	DUF3228	PF11539	28.8
PF3D7_0104600	conserved Plasmodium protein, unknown function	B9ZSI2	DUF559	PF04480	9.6
PF3D7_0106000	conserved protein, unknown function	B9ZSI3	BRCT	PF16770	13.7
PF3D7_0106000	conserved protein, unknown function	B9ZSI3	BRCT	PF16770	15.2
PF3D7_0107300	conserved Plasmodium protein, unknown function	Q8I269	Galactose-binding lectin domain	PF02140	9.1
PF3D7_0107900	conserved Plasmodium protein, unknown function	Q8I262	S1 RNA binding domain	PF00575	8.5
PF3D7_0202800	conserved Plasmodium protein, unknown function	C6S3A7	xRRM	PF19977	9.2
PF3D7_0203600	conserved Plasmodium protein, unknown function	O96137	Replication factor C C-terminal domain	PF08542	12.7
PF3D7_0203800	conserved Plasmodium protein, unknown function	Q8I666	WD domain, G-beta repeat	PF00400	19.9
PF3D7_0205300	conserved Plasmodium protein, unknown function	O96148	Ubiquitin family	PF00240	7.6
PF3D7_0205600	conserved Plasmodium protein, unknown function	O96151	CDC45-like	PF02724	28
PF3D7_0206500	conserved Plasmodium protein, unknown function	O96158	Pentapeptide repeats	PF13599	8
PF3D7_0208100	conserved Plasmodium protein, unknown function	O96168	C2	PF00168	9.2
PF3D7_0212100	conserved Plasmodium protein, unknown function	O96201	Pentapeptide repeats	PF13599	8.2
PF3D7_0213000	conserved protein, unknown function	O96211	ABM	PF03992	13.9
PF3D7_0215400	conserved Plasmodium protein, unknown function	O96233	WD domain, G-beta repeat	PF00400	27.7
PF3D7_0215500	conserved Plasmodium protein, unknown function	O96234	CID	PF04818	14.7
PF3D7_0216500	conserved Plasmodium protein, unknown function	O96244	WD domain, G-beta repeat	PF00400	14
PF3D7_0304800	conserved Plasmodium membrane protein, unknown function	O97234	Protein prenyltransferase alpha subunit repeat	PF01239	13.6
PF3D7_0307600	conserved Plasmodium protein, unknown function	O97254	Rad51	PF08423	24.2
PF3D7_0312000	conserved protein, unknown function	Q9NFE4	Helix-turn-helix domain	PF13560	7.4
PF3D7_0313400	conserved Plasmodium protein, unknown function	O77339	AAA	PF00004	13.5
PF3D7_0317900	conserved protein, unknown function	C0H479	Arm	PF00514	9.5
PF3D7_0319900	conserved protein, unknown function	O97279	UTRA	PF07702	6.7
PF3D7_0321300	conserved Plasmodium protein, unknown function	O97288	VASt	PF16016	14.3
PF3D7_0323100	conserved Plasmodium protein, unknown function	O97299	RabGAP-TBC	PF00566	27.8
PF3D7_0404200	conserved Plasmodium protein, unknown function	Q8I1Y7	MYOSIN LIGHT CHAIN 1, 3	PTHR23048	8.5
PF3D7_0404300	conserved Plasmodium protein, unknown function	Q8I1Y6	Ran_BP1	PF00638	15.3
PF3D7_0414800	conserved Plasmodium protein, unknown function	C0H4A4	Methyltransferase domain	PF08241	14.1
PF3D7_0415700	conserved Plasmodium protein, unknown function	Q8I1T0	TIC22-domain	PF04278	13.7
PF3D7_0418900	conserved protein, unknown function	C0H4B5	HAD	CL0137	11
PF3D7_0419100	conserved Plasmodium protein, unknown function	Q8I1P6	BCL2 domain containing protein, cell death (inhibitor) protein, at the mitochondrion?	PF00452	5.8
PF3D7_0420500	conserved Plasmodium protein, unknown function	C0H4B7	DSPc domain containing protein	PF00782	15.8
PF3D7_0502600	conserved protein, unknown function	C0H4C1	Kinesin motor domain	PF00225	12.3
PF3D7_0503900	conserved Plasmodium protein, unknown function	Q8I462	PhyH	PF05721	19.8
PF3D7_0507000	conserved Plasmodium protein, unknown function	Q8I432	Mitochondrial ribosomal protein L51 / S25 / CI-B8 domain	PF05047	11.4
PF3D7_0507800	conserved Plasmodium protein, unknown function	Q8I425	HAD_2	PF13419	10.2
PF3D7_0507900	conserved protein, unknown function	C0H4D1	Rnase_P_Rpp14	PF01900	11
PF3D7_0510000	conserved Plasmodium protein, unknown function	Q8I404	GAF domain	PF01590	12.9
PF3D7_0512500	conserved Plasmodium protein, unknown function	Q8I3Y1	Exportin 1-like protein	PF08389	11.3
PF3D7_0514900	conserved Plasmodium protein, unknown function	Q8I3V9	Bromo-domain associated domain	PF07524	10
PF3D7_0521200	conserved protein, unknown function	C0H4F4	Ribosomal_S10	PF00338	9.9
PF3D7_0521400	conserved protein, unknown function	Q8I3P8	LON_substr_bdg	PF02190	14
PF3D7_0522100	conserved Plasmodium protein, unknown function	Q8I3P2	ACT	PF01842	9.5
PF3D7_0524300	conserved Plasmodium protein, unknown function	Q8I3M2	P-loop_NTPase	CL0023	10.9
PF3D7_0526100	conserved Plasmodium membrane protein, unknown function	Q8I3K4	GMP_PDE_delta domain	PF05351	9
PF3D7_0527600	conserved Plasmodium protein, unknown function	C0H4G4	DNA polymerase subunit Cdc27 domain containing protein	PF09507	10.3
PF3D7_0530700	conserved Plasmodium protein, unknown function	Q8I3G1	Methyl transferase	PF05206	13.2
PF3D7_0607900	conserved Plasmodium protein, unknown function	C6KSS7	AB_hydrolase	CL0028	13.9
PF3D7_0608200	conserved Plasmodium protein, unknown function	C6KST0	Rdx	PF10262	8.8
PF3D7_0609500	conserved Plasmodium protein, unknown function	C6KSU2	Leukocidin-domain containing protein	PF07968	11.7
PF3D7_0609900	conserved Plasmodium protein, unknown function	C6KSU6	Tetratricopeptide repeat containg protein	PF07720	10
PF3D7_0610700	conserved Plasmodium protein, unknown function	C6KSV2	Transcription factor PCC1	PF09341	10.3
PF3D7_0612400	conserved Plasmodium protein, unknown function	C0H4H4	Peptidyl-tRNA hydrolase	PF01195	19.5
PF3D7_0613600	conserved Plasmodium protein, unknown function	C6KSX8	PH	PF00169	10.7
PF3D7_0619200	conserved Plasmodium protein, unknown function	C6KT32	NUP214 domain containing protein	PF16755	23.2
PF3D7_0621000	conserved Plasmodium protein, unknown function	C6KT48	Sigma-70 region 2	PF04542	13.7
PF3D7_0621000	conserved Plasmodium protein, unknown function	C6KT48	Sigma-70 region 3	PF04539	13.7
PF3D7_0621000	conserved Plasmodium protein, unknown function	C6KT48	Sigma-70, region 4	PF04545	13.7
PF3D7_0621100	conserved Plasmodium protein, unknown function	C6KT49	Methyltransf_28 domain containing protein	PF02636	17.7
PF3D7_0622100	conserved Plasmodium protein, unknown function	C6KT58	GAS2	PF02187	6.6
PF3D7_0622700	conserved Plasmodium membrane protein, unknown function	C6KT63	MFS	CL0015	13.2
PF3D7_0626600	conserved Plasmodium protein, unknown function	C6KTA2	ABM	PF03992	11.4
PF3D7_0703200	conserved Plasmodium protein, unknown function	Q8IC38	WD domain, G-beta repeat	PF00400	11.8
PF3D7_0715200	conserved Plasmodium protein, unknown function	Q8IBU8	BolA-like protein	PF01722	12
PF3D7_0716500	conserved Plasmodium protein, unknown function	C0H4M9	Amino_oxidase	PF01593	33
PF3D7_0718600	conserved Plasmodium protein, unknown function	A0A143ZXK1	GAT	PF03127	8.2
PF3D7_0718800	conserved protein, unknown function	C0H4N6	AB_hydrolase	CL0028	15
PF3D7_0718900	conserved Plasmodium protein, unknown function	C0H4N7	AB_hydrolase	CL0028	13.7
PF3D7_0727100	conserved protein, unknown function	C0H4P6	CLpS	PF02617	11.1
PF3D7_0727900	conserved Plasmodium protein, unknown function	Q8IBH8	DNA_pol_A_exo1	PF01612	8.4
PF3D7_0728800	conserved Plasmodium protein, unknown function	Q8IBH0	Avidin	PF01382	5.8
PF3D7_0805100	conserved protein, unknown function	Q8IAP6	GAS2	PF02187	6.1
PF3D7_0805800	conserved Plasmodium protein, unknown function	A0A143ZVZ5	CH domain	PF00307	16.9
PF3D7_0807200	conserved Plasmodium membrane protein, unknown function	C0H4S6	Aquaporin	PF00230	14.4
PF3D7_0808000	conserved Plasmodium protein, unknown function	C0H4S9	Peptidase_S9 domain containing protein	PF00326	13.7
PF3D7_0811600	conserved protein, unknown function	Q8IAV1	AB_hydrolase	CL0028	8.7
PF3D7_0812000	conserved protein, unknown function	Q8IAV5	RRM_1	PF00076	11.1
PF3D7_0812900	conserved Plasmodium protein, unknown function	Q8IAW4	RSN1_TM	PF13967	20.3
PF3D7_0812900	conserved Plasmodium protein, unknown function	Q8IAW4	PHM7_cyt	PF14703	20.3
PF3D7_0812900	conserved Plasmodium protein, unknown function	Q8IAW4	RSN1_7TM	PF02714	20.3
PF3D7_0813400	conserved protein, unknown function	C0H4U5	Methyltransferase domain containing protein	IPR029063	10.4
PF3D7_0814100	conserved Plasmodium protein, unknown function	C0H4U6	Rnase_P_Rpp14	PF01900	14.2
PF3D7_0819500	conserved protein, unknown function	C0H4W0	BAG domain containing protein	PF02179	11.2
PF3D7_0819700	conserved Plasmodium protein, unknown function	C0H4W1	Prenyltransf domain containing protein	PF01255	12.7
PF3D7_0819800	conserved Plasmodium protein, unknown function	Q8IB33	TRP	CL0020	12.4
PF3D7_0820800	conserved Plasmodium protein, unknown function	Q8IB42	HAD_2	PF13419	13.9
PF3D7_0826000	conserved Plasmodium protein, unknown function	Q8IB93	RRM_1	PF00076	10.6
PF3D7_0827300	conserved Plasmodium protein, unknown function	Q8IBA5	RRM_1	PF00076	7.8
PF3D7_0827600	conserved Plasmodium protein, unknown function	Q8IBA8	S1 RNA binding domain	PF00575	10.3
PF3D7_0828900	conserved protein, unknown function	Q8IBC0	Glutaredoxin domain containing protein	PF00462	10.7
PF3D7_0831300	Plasmodium exported protein, unknown function	C0H4Z6	PRESAN	PF09687	13.1
PF3D7_0903600	conserved protein, unknown function	A0A143ZVB6	HOOK_N	PF19047	12
PF3D7_0905800	conserved Plasmodium protein, unknown function	Q8I391	TFIIS helical bundle-like domain	PF08711	14
PF3D7_0907000	conserved Plasmodium protein, unknown function	C0H523	Cullin binding	PF03556	6.6
PF3D7_0907500	conserved protein, unknown function	Q8I376	SAM	PF00536	7.5
PF3D7_0909000	conserved Plasmodium protein, unknown function	Q8I362	START	PF01852	18.8
PF3D7_0909600	conserved protein, unknown function	Q8I356	O-methyltransferase	PF01596	10.6
PF3D7_0912000	conserved Plasmodium protein, unknown function	Q8I332	ORC3_N	PF07034	13.4
PF3D7_0913300	conserved protein, unknown function	Q8I319	NAD_kinase N	PF01513	21.7
PF3D7_0913300	conserved protein, unknown function	Q8I319	NAD_kinase C	PF20143	21.7
PF3D7_0913700	conserved protein, unknown function	Q8I315	Hsp20/alpha crystallin family	PF00011	8
PF3D7_0918400	conserved Plasmodium protein, unknown function	C0H544	Peptidase_C11	PF03415	10.5
PF3D7_0921100	conserved Plasmodium protein, unknown function	C0H547	LSM	PF01423	12
PF3D7_0921500	conserved Plasmodium protein, unknown function	Q8I2T8	Helicase_C	PF00271	10.6
PF3D7_0924600	conserved Plasmodium protein, unknown function	Q8I2R1	C2	PF00168	8.2
PF3D7_0926600	conserved Plasmodium membrane protein, unknown function	C0H565	similarity to adenylate cyclase	PTHR45627 / domain not annotated	24.2
PF3D7_0928300	conserved Plasmodium protein, unknown function	C0H569	Ribosomal_L7Ae	PF01248	12.3
PF3D7_0929700	conserved Plasmodium protein, unknown function	A0A143ZXG1	Zinc-binding dehydrogenase	PF00107	20.6
PF3D7_0933100	conserved Plasmodium protein, unknown function	C0H585	CDC50	PF03381	11.2
PF3D7_0934200	conserved protein, unknown function	Q8I2H6	Ribosomal_s2	PF00318	10.3
PF3D7_1002500	conserved protein, unknown function	Q8IK11	Evr1_Alr	PF04777	12
PF3D7_1004900	conserved protein, unknown function	Q8IJY8	Signal peptide binding domain	PF02978	11.4
PF3D7_1007600	conserved protein, unknown function	Q8IJW7	Ribosomal protein S13/S18	PF00416	8.2
PF3D7_1010900	conserved Plasmodium protein, unknown function	Q8IJT6	Hsp20/alpha crystallin family	PF00011	11.1
PF3D7_1010900	conserved Plasmodium protein, unknown function	Q8IJT6	PIH1	PF08190	14.2
PF3D7_1012100	conserved protein, unknown function	Q8IJS4	Med11 (Metal-sensitive transcriptional repressor)	PF02583	8.5
PF3D7_1013300	conserved Plasmodium protein, unknown function	Q8IJR2	Ncstrn_small	PF18266	20.4
PF3D7_1013300	conserved Plasmodium protein, unknown function	Q8IJR2	Nicastrin	PF05450	20.4
PF3D7_1019600	conserved Plasmodium protein, unknown function	Q8IJK6	Pleckstrin homology domain	PF16457	13.2
PF3D7_1020600	conserved Plasmodium membrane protein, unknown function	Q8IJJ6	PapD-like	CL0556	11.8
PF3D7_1021000	conserved protein, unknown function	Q8IJJ3	Rdx	PF10262	8.3
PF3D7_1021100	conserved Plasmodium protein, unknown function	Q8IJJ2	Armadillo-like helical	IPR011989	14
PF3D7_1023700	conserved Plasmodium protein, unknown function	Q8IJG8	Male gamete fusion factor	PF10699	13.1
PF3D7_1024000	conserved Plasmodium protein, unknown function	Q8IJG5	yf-NPL4	PF05020	22.2
PF3D7_1024000	conserved Plasmodium protein, unknown function	Q8IJG5	NPL4	PF11543	22.2
PF3D7_1024700	conserved protein, unknown function	Q8IJF7	Myb-like DNA-binding domain	PF00249	6.3
PF3D7_1025300	conserved protein, unknown function	Q8IJF2	Retroviral asparyl protease	PF00077	9.2
PF3D7_1025400	conserved Plasmodium membrane protein, unknown function	Q8IJF0	Polycystin domain	PF20519	12.8
PF3D7_1025400	conserved Plasmodium membrane protein, unknown function	Q8IJF0	polycystin cation channel	PF08016	12.8
PF3D7_1025700	conserved protein, unknown function	Q8IJE5	ribosomal protein L35	PF01632	5.8
PF3D7_1026200	conserved protein, unknown function	Q8IJD9	THUMP	PF02926	32
PF3D7_1026200	conserved protein, unknown function	Q8IJD9	UPF0020	PF01170	32
PF3D7_1029300	conserved protein, unknown function	Q8IJB2	SpoU_sub_bind	PF08032	19.2
PF3D7_1029300	conserved protein, unknown function	Q8IJB2	SpoU_methylase	PF00588	19.2
PF3D7_1031100	conserved Plasmodium protein, unknown function	Q8IJ95	TarH	PF02203	12.8
PF3D7_1032300	conserved protein, unknown function	Q8IJ84	ATPase_2	PF01637	11.3
PF3D7_1034100	conserved protein, unknown function	C6S3E2	FKBP_C	PF00254	10.6
PF3D7_1034800	conserved protein, unknown function	A0A143ZYJ4	PPR repeat	PF01535	11.4
PF3D7_1038300	conserved Plasmodium protein, unknown function	A0A144A0B2	Capping Ribonuclease inhibitor Leucine Rich Repeat	PF18779	22.5
PF3D7_1111200	conserved protein, unknown function	Q8IIQ0	FF domain	PF01846	11.3
PF3D7_1111400	conserved Plasmodium protein, unknown function	Q8IIP8	EF-hand domain pair	PF13499	5.8
PF3D7_1111700	conserved Plasmodium protein, unknown function	Q8IIP6	ribonuc_P_40	PF08584	15.8
PF3D7_1112100	conserved Plasmodium protein, unknown function	Q8IIP2	Protein kinase domain	PF00069	8.8
PF3D7_1112300	conserved Plasmodium protein, unknown function	Q8IIP0	DEAD	PF00270	18.1
PF3D7_1112800	conserved protein, unknown function	Q8IIN5	DUF885	PF05960	36.3
PF3D7_1113600	conserved Plasmodium protein, unknown function	Q8IIM6	Rpr2	PF04032	10
PF3D7_1114500	conserved Plasmodium protein, unknown function	Q8IIL7	Cyclin_N	PF00134	10.6
PF3D7_1116900	conserved protein, unknown function	A0A144A0T9	C2	PF00168	11.6
PF3D7_1121500	conserved protein, unknown function	Q8IIF1	Peptidase_C92	PF05708	12.3
PF3D7_1122400	conserved Plasmodium protein, unknown function	Q8IIE2	Thoc5	PF09766	21.5
PF3D7_1125000	conserved protein, unknown function	Q8IIB3	Dimerisation domain of Zinc Transporter	PF16916	5.3
PF3D7_1128000	conserved Plasmodium protein, unknown function	Q8II83	SNF2-related domain	PF00176	15.8
PF3D7_1128900	conserved protein, unknown function	A0A143ZYW1	Ribonuclease III domain	PF00636	8.9
PF3D7_1129800	conserved Plasmodium protein, unknown function	Q8II65	SIP1	PF04938	14.9
PF3D7_1131300	conserved Plasmodium protein, unknown function	Q8II51	Rad51 or DnaB_C	PF08423 or PF03796	9.6 or 9.5
PF3D7_1132400	conserved Plasmodium membrane protein, unknown function	Q8II41	CRT-like	PF08627	33.8
PF3D7_1133200	conserved Plasmodium protein, unknown function	Q8II32	Pentapeptide repeats	PF13599	15.4
PF3D7_1133500	conserved protein, unknown function	Q8II30	Methyltransferase domain	PF08241	6.6
PF3D7_1134200	conserved Plasmodium protein, unknown function	Q8II22	TPR	CL0020	13.5
PF3D7_1134900	conserved Plasmodium protein, unknown function	Q8II15	MORN repeat	PF02493	7.7
PF3D7_1135800	conserved Plasmodium protein, unknown function	Q8II06	LSM	PF01423	9.5
PF3D7_1137900	conserved Plasmodium protein, unknown function	Q8IHY6	Kinesin	PF00225	11.3
PF3D7_1139800	conserved Plasmodium protein, unknown function	Q8IHW8	ERCC4	PF02732	6.4
PF3D7_1140800	conserved Plasmodium protein, unknown function	Q8IHV7	CID	PF04818	16.2
PF3D7_1142200	conserved Plasmodium protein, unknown function	Q8IHU3	Ist1	PF03398	16
PF3D7_1142300	conserved Plasmodium membrane protein, unknown function	Q8IHU2	C2	PF00168	8.9
PF3D7_1143500	conserved Plasmodium protein, unknown function	Q8IHT1	Regulator of chromosome condensation (RCC1) repeat	PF00415	18.1
PF3D7_1143700	conserved Plasmodium protein, unknown function	Q8IHS8	Armadillo repeat	NA (designed protein)	13.9
PF3D7_1144400	conserved Plasmodium protein, unknown function	Q8IHS3	Similarity to Perosamine N-Acetyl transferase	domain not annotated	11.4
PF3D7_1144800	conserved Plasmodium protein, unknown function	Q8IHR9	Maltose acetyltransferase	PF12464	15.1
PF3D7_1144800	conserved Plasmodium protein, unknown function	Q8IHR9	Hexapeptide repeat of succinyl transferase	PF14602	15.1
PF3D7_1146800	conserved Plasmodium protein, unknown function	Q8IHQ0	RNA polymerase II subunit RPC82 helix-turn-helix domain	PF08221	19.2
PF3D7_1146800	conserved Plasmodium protein, unknown function	Q8IHQ0	RNA polymerase III subunit RPC82	PF05645	19.2
PF3D7_1147300	conserved Plasmodium protein, unknown function	Q8IHP7	Ribosomal protein L11 methyltransferase (PrmA)	PF06435	25.1
PF3D7_1147600	conserved Plasmodium protein, unknown function	Q8IHP5	Rnase_Zc3h12a	PF11977	10.3
PF3D7_1204200	conserved Plasmodium protein, unknown function	Q8I604	CSM2 or Rad51	PF16834 or PF08423	13.4 or 13.1
PF3D7_1204700	conserved protein, unknown function	Q8I5Z8	Mitochondrial ribosomal protein L51 / S25 / CI-B8 domain	PF05047	8.9
PF3D7_1206800	conserved Plasmodium protein, unknown function	Q8I5X7	Arm	PF00514	13.9
PF3D7_1207400	conserved Plasmodium protein, unknown function	Q8I5X1	ISP1_C (IMC Subcompartment protein 1)	PF18161	12.5
PF3D7_1207900	conserved Plasmodium protein, unknown function	A0A143ZZG4	DUF559	PF904480	9.4
PF3D7_1210300	conserved Plasmodium protein, unknown function	Q8I5U6	Proteasome assembly chaperone 3 (PAC3)	PF10178	12.5
PF3D7_1214700	conserved protein, unknown function	Q8I5Q9	ABM	PF03992	14.2
PF3D7_1218100	conserved Plasmodium protein, unknown function	A0A144A3X6	TGFb_propeptide	PF00688	7.1
PF3D7_1221300	conserved Plasmodium protein, unknown function	Q8I5K0	EF-hand domain pair	PF13833	8.4
PF3D7_1221300	conserved Plasmodium protein, unknown function	Q8I5K0	p25-alpha	PF05517	8.7
PF3D7_1222100	conserved Plasmodium protein, unknown function	Q8I5J2	Low-density lipoproten receptor repeat class B	PF00058	25.5
PF3D7_1223600	conserved Plasmodium protein, unknown function	A0A143ZZX1	WD domain, G-beta repeat	PF00400	9.4
PF3D7_1224100	conserved protein, unknown function	Q8I5H6	MH1	PF03165	8
PF3D7_1224800	conserved protein, unknown function	Q8I5G9	Ribosomal protein L6	PF00347	13.1
PF3D7_1225600	conserved Plasmodium protein, unknown function	A0A143ZZZ3	Plus-3	PF03126	13.2
PF3D7_1225900	conserved Plasmodium protein, unknown function	Q8I5F8	Ribonuclease III domain	PF00636	6.2
PF3D7_1226000	conserved protein, unknown function	Q8I5F7	THUMP	PF02926	24.1
PF3D7_1226000	conserved protein, unknown function	Q8I5F7	UPF0020	PF01170	24.1
PF3D7_1227000	conserved Plasmodium protein, unknown function	Q8I5E8	EF-hand domain pair	PF13833	8.4
PF3D7_1227400	conserved Plasmodium protein, unknown function	Q8I5E4	TUTase nucleotidyltransferase domain	PF19088	23.2
PF3D7_1231300	conserved Plasmodium protein, unknown function	Q8I5A7	CLASP_N	PF12348	18.1
PF3D7_1234000	conserved Plasmodium protein, unknown function	Q8I582	Thioredoxin	PF00085	12.9
PF3D7_1236200	conserved Plasmodium protein, unknown function	Q8I561	WD domain, G-beta repeat	PF00400	19
PF3D7_1236300	conserved protein, unknown function	Q8I560	Tetratricopeptide repeat	PF14559	16.1
PF3D7_1236500	conserved Plasmodium protein, unknown function	Q8I558	Hsp20/alpha crystallin family	PF00011	11.5
PF3D7_1237100	conserved Plasmodium protein, unknown function	Q8I552	GFO_IDH_MocA and GFO_IDH_MocA_C	PF01408	26.9
PF3D7_1237300	conserved Plasmodium protein, unknown function	Q8I550	Leucine Rich repeat	PF13516	17.5
PF3D7_1238200	conserved Plasmodium protein, unknown function	Q8I541	Cofilin_ADF	PF00241	13.7
PF3D7_1246700	conserved Plasmodium protein, unknown function	Q8I4W5	Putative_PNPOx or Pyrid_ox_like	PF01243 or PF16242	15.5 or 14.7
PF3D7_1247200	conserved protein, unknown function	Q8I4W0	Yippee-Mis18	PF03226	9.3
PF3D7_1247700	conserved Plasmodium protein, unknown function	A0A144A0Z5	SAM	PF00536	6.9
PF3D7_1303300	conserved Plasmodium protein, unknown function	Q8IET2	GCV_H	PF01597	14.2
PF3D7_1304300	conserved Plasmodium protein, unknown function	Q8IES2	ABM	PF03992	8.6
PF3D7_1304600	conserved Plasmodium protein, unknown function	Q8IER9	Rubis-subs-bind	PF09273	11.9
PF3D7_1305900	conserved Plasmodium protein, unknown function	Q8IEQ6	xRRM	PF19977	9.8
PF3D7_1306200	conserved protein, unknown function	Q8IEQ3	Hydrolase_4	PF12146	20.8
PF3D7_1306700	conserved Plasmodium protein, unknown function	Q8IEP8	RRM_1	PF00076	11.2
PF3D7_1307400	conserved Plasmodium protein, unknown function	Q8IEP1	SGL or NHL	PF08450 or PF01436	23.4 or 22.8
PF3D7_1308500	conserved Plasmodium protein, unknown function	Q8IEN0	ADK or SKI	PF00406 or PF01202	12.8 or 12.4
PF3D7_1309000	conserved protein, unknown function	Q8IEM4	GLE1	PF07817	22.8
PF3D7_1310400	conserved Plasmodium protein, unknown function	Q8IEL1	xRRM	PF19977	9.8
PF3D7_1314100	conserved Plasmodium protein, unknown function	Q8IEH3	Kinetochor Ybp2	PF08568	15.8
PF3D7_1315300	conserved protein, unknown function	Q8IEG2	C2	PF00168	13.4
PF3D7_1316700	conserved protein, unknown function	A0A5K1K8Q0	3keto-disac_hyd	pF06439	17.2
PF3D7_1317600	conserved Plasmodium protein, unknown function	C0H5C1	ubiquitin	CL0072	10.9
PF3D7_1320300	conserved protein, unknown function	A0A5K1K8T8	Exo_endo_phos	PF03372	19.7
PF3D7_1320700	conserved protein, unknown function	Q8IEA7	PH	CL0266	10.7
PF3D7_1321000	conserved Plasmodium protein, unknown function	A0A5K1K8Q7	ScpA	PF02616	9.2
PF3D7_1322600	conserved Plasmodium protein, unknown function	A0A5K1K973	PI-PLC-X	PF00388	14.8
PF3D7_1322600	conserved Plasmodium protein, unknown function	A0A5K1K973	PI-PLC-Y	PF00387	14.8
PF3D7_1323600	conserved protein, unknown function	Q8IE81	LON_substr_bdg	PF02190	15
PF3D7_1324000	conserved Plasmodium protein, unknown function	Q8IE77	GATase_7 or CarA_N	PF13537 or PF09147 (both CL0052)	14.7 or 12.6
PF3D7_1324000	conserved Plasmodium protein, unknown function	Q8IE77	Asn_synthase	PF00733
PF3D7_1324100	conserved Plasmodium membrane protein, unknown function	Q8IE76	Cyclin_N	PF00134	11.9
PF3D7_1324600	conserved Plasmodium protein, unknown function	Q8IE71	Exo_endo_phos	PF03372	8.1
PF3D7_1324600	conserved Plasmodium protein, unknown function	Q8IE71	RhoGAP	PF00620	8.1
PF3D7_1325500	conserved Plasmodium protein, unknown function	A0A5K1K8U8	PUA	PF01472	25.9
PF3D7_1325500	conserved Plasmodium protein, unknown function	A0A5K1K8U8	SAM	PF10672	25.9
PF3D7_1325800	conserved Plasmodium protein, unknown function	A0A5K1K8C9	dsrm or Ribosomal_S30AE	PF00035 or PF02382	7.7 or 8.0
PF3D7_1326200	conserved Plasmodium protein, unknown function	Q8IE58	BLUF	PF04940	12.7
PF3D7_1327100	conserved protein, unknown function	A0A5K1K8V6	Galactose-binding lectin domain	PF02140	12.1
PF3D7_1327500	conserved protein, unknown function	A0A5K1K9F0	SPRY	PF00622	12.5
PF3D7_1329500	conserved protein, unknown function	A0A5K1K8J1	TIG	PF01833	8.1
PF3D7_1332200	conserved protein, unknown function	A0A5K1K8U2	C2	PF00168	11.5
PF3D7_1333500	conserved Plasmodium protein, unknown function	Q8IDZ3	RuvC	PF02075	11.7
PF3D7_1333900	conserved Plasmodium protein, unknown function	A0A5K1K9F2	P-loop_NTPase	CL0023	24.4
PF3D7_1336600	conserved protein, unknown function	Q8IDW6	Ribosomal protein L36	PF00444	4.4
PF3D7_1338500	conserved Plasmodium protein, unknown function	A0A5K1K989	ATP-synt_ab_N	PF02874	20.7
PF3D7_1338500	conserved Plasmodium protein, unknown function	A0A5K1K989	ATP-synt_ab	PF00006	20.7
PF3D7_1338500	conserved Plasmodium protein, unknown function	A0A5K1K989	ATP-synt_ab_C	PF00306	20.7
PF3D7_1338700	conserved protein, unknown function	A0A5K1K8M0	Methyltransferase domain	PF08241	14.8
PF3D7_1339000	conserved Plasmodium protein, unknown function	A0A5K1K8Y9	Regulated-SNARE-like-domain	PF13774	15.4
PF3D7_1345800	conserved Plasmodium protein, unknown function	A0A5K1K976	WD domain, G-beta repeat	PF00400	13.7
PF3D7_1347600	conserved protein, unknown function	C0H5H7	PAN_1	PF00024	9.7
PF3D7_1350000	conserved Plasmodium protein, unknown function	A0A5K1K9A3	NifU or KH_dom-like	PF01106 or PF14714	10.1
PF3D7_1350500	conserved Plasmodium protein, unknown function	A0A5K1K8S2	OTU	PF02338	9.9
PF3D7_1351100	conserved protein, unknown function	Q8IDI8	CXXC_Zn-b_euk	PF05907	26.5
PF3D7_1351200	conserved Plasmodium protein, unknown function	A0A5K1K9F9	Glyco_hydro_35	PF01301	31.2
PF3D7_1351800	conserved Plasmodium protein, unknown function	A0A143ZVD1	GST_N	PF02798	8.5
PF3D7_1354700	conserved Plasmodium protein, unknown function	Q8IDF4	C2	PF00168	11.4
PF3D7_1356000	conserved Plasmodium protein, unknown function	Q8IDE2	C2	PF00168	10.3
PF3D7_1356100	conserved Plasmodium protein, unknown function	Q8IDE1	PH	PF00169	10.5
PF3D7_1359700	conserved Plasmodium protein, unknown function	C0H5J3	KH	PF00013	12.7
PF3D7_1359700	conserved Plasmodium protein, unknown function	C0H5J3	KH	PF00013	15.4
PF3D7_1364000	conserved protein, unknown function	A0A5K1K9G3	Anemone_cytotox	PF06369	13.6
PF3D7_1364000	conserved protein, unknown function	A0A5K1K9G3	Aegerolysin	PF06355	15.9
PF3D7_1367300	conserved Plasmodium protein, unknown function	Q8ID35	FKBP_C	PF00254	15.1
PF3D7_1368000	conserved protein, unknown function	C0H5L2	Protein Gurken/Spitz	IPR043403	5
PF3D7_1369500	conserved protein, unknown function	A0A5K1K8X7	MIF4G	PF02854	28.8
PF3D7_1401900	conserved protein, unknown function	Q8IM70	Leucine-rich repeat domain superfamily	IPR032675	18.9
PF3D7_1402000	conserved Plasmodium protein, unknown function	Q8IM69	DHH	PF01368	28.5
PF3D7_1402000	conserved Plasmodium protein, unknown function	Q8IM69	DHHA2	PF02833	28.5
PF3D7_1405000	conserved Plasmodium protein, unknown function	Q8IM44	TFIID-18kDa	PF02269	11.1
PF3D7_1405300	conserved Plasmodium protein, unknown function	Q8IM41	DNA primase small subunit	PF01896	23.1
PF3D7_1407200	conserved Plasmodium protein, unknown function	Q8IM22	Syntaxin 6, N-terminal	PF09177	11.3
PF3D7_1409400	conserved protein, unknown function	Q8IM01	Rop	PF01815	10.2
PF3D7_1411100	conserved Plasmodium membrane protein, unknown function	Q8ILY4	XK-related	PF09815	19.6
PF3D7_1411500	conserved Plasmodium protein, unknown function	Q8ILY0	MIF4G	PF02854	15.3
PF3D7_1412200	conserved Plasmodium protein, unknown function	Q8ILX2	MORN repeat	PF02493	13.4
PF3D7_1417100	conserved Plasmodium protein, unknown function	Q8ILS5	HRDC	PF00570	12.4
PF3D7_1421100	conserved Plasmodium protein, unknown function	Q8ILN9	TENA_THI-4	PF03070	14.9
PF3D7_1422600	conserved Plasmodium protein, unknown function	Q8ILM7	CLASP_N	PF12348	19.1
PF3D7_1423400	conserved Plasmodium membrane protein, unknown function	Q8ILL8	EF hand	PF00036	6.1
PF3D7_1423500	conserved Plasmodium protein, unknown function	Q8ILL7	Pentapeptide repeats	PF13599	10.3
PF3D7_1423700	conserved Plasmodium protein, unknown function	Q8ILL5	NTF2	PF02136	18
PF3D7_1427000	conserved Plasmodium protein, unknown function	Q8ILJ4	FKBP_C	PF00254	8.5
PF3D7_1427000	conserved Plasmodium protein, unknown function	Q8ILJ4	Trigger_N	PF05697	14
PF3D7_1427000	conserved Plasmodium protein, unknown function	Q8ILJ4	Trigger_C	PF05698	14
PF3D7_1427400	conserved Plasmodium membrane protein, unknown function	Q8ILJ0	Syntaxin	PF00804	13.4
PF3D7_1428900	conserved Plasmodium protein, unknown function	Q8ILH5	Protein kinase domain	PF00069	14.7
PF3D7_1430500	conserved Plasmodium protein, unknown function	Q8ILF9	P34-Arc (Arp2/3 complex, 34 kD subunit p34-Arc)	PF04045	18.1
PF3D7_1433700	conserved Plasmodium protein, unknown function	Q8ILC6	DEAD	PF00270	8.4
PF3D7_1435600	conserved Plasmodium protein, unknown function	Q8ILA8	C2	PF00168	9.1
PF3D7_1436100	conserved Plasmodium membrane protein, unknown function	Q8ILA3	Ion transport protein	PF00520	17.4
PF3D7_1439200	conserved Plasmodium protein, unknown function	Q8IL77	Tetratricopeptide repeat	PF13181	12.5
PF3D7_1442800	conserved Plasmodium protein, unknown function	Q8IL43	EF_TS	PF00889	14.5
PF3D7_1444400	conserved Plasmodium protein, unknown function	Q8IL27	Rcd1	PF04078	12.1
PF3D7_1445800	conserved Plasmodium membrane protein, unknown function	Q8IL15	Patched	PF02460	14.3
PF3D7_1446300	conserved Plasmodium membrane protein, unknown function	Q8IL10	Bac_rhodopsin	PF01036	15.4
PF3D7_1447400	conserved Plasmodium protein, unknown function	C6S3I8	Tom37	PF10568	17.8
PF3D7_1447700	conserved protein, unknown function	Q8IKZ8	Acyltransferase	PF01553	13.9
PF3D7_1449900	conserved protein, unknown function	Q8IKX6	MAGE	PF01454	10.3
PF3D7_1451000	conserved Plasmodium protein, unknown function	Q8IKW6	Arf	PF00025	17.1
PF3D7_1453200	conserved Plasmodium protein, unknown function	Q8IKU5	Leucine Rich repeat	PF13516	16.6
PF3D7_1453900	conserved Plasmodium protein, unknown function	Q8IKT9	Gar1	PF04410	11.3
PF3D7_1456200	conserved Plasmodium protein, unknown function	Q8IKR7	ARM	PF00514	7.6
PF3D7_1456300	conserved Plasmodium protein, unknown function	Q8IKR6	GST_N_3	PF13417	9.1
PF3D7_1456300	conserved Plasmodium protein, unknown function	Q8IKR6	GST_C_2	PF13410	9.1
PF3D7_1456700	conserved Plasmodium protein, unknown function	Q8IKR2	IBB	PF01749	28.1
PF3D7_1456700	conserved Plasmodium protein, unknown function	Q8IKR2	Arm	PF00514	28.1
PF3D7_1456700	conserved Plasmodium protein, unknown function	Q8IKR2	Atypical Arm repeat	PF16186	28.1
PF3D7_1456900	conserved protein, unknown function	Q8IKR0	DUF167	PF02594	9.2
PF3D7_1459400	conserved protein, unknown function	Q8IKN7	Thioredoxin	PF00085	10.7
PF3D7_1462500	conserved Plasmodium protein, unknown function	Q8IKK9	Importin-beta N-terminal domain	PF03810	13.9
PF3D7_1462500	conserved Plasmodium protein, unknown function	Q8IKK9	Exportin 1-like protein	PF08389	13.9
PF3D7_1466000	conserved protein, unknown function	Q8IKH6	Galactose-binding lectin domain	PF02140	9.7
PF3D7_1466000	conserved protein, unknown function	Q8IKH6	PAN_1	PF00024	9.8
PF3D7_1468000	conserved Plasmodium protein, unknown function	Q8IKF7	WD domain, G-beta repeat	PF0040	9.8
PF3D7_1470700	conserved Plasmodium protein, unknown function	Q8IKD1	ARC6-like_IMS	PF13355	7.5
PF3D7_1470700	conserved Plasmodium protein, unknown function	Q8IKD1	Tim44	PF04280	7.9
PF3D7_1470800	conserved Plasmodium protein, unknown function	Q8IKD0	S1 RNA binding domain	PF00575	8.4
PF3D7_1472300	conserved protein, unknown function	Q8IKB5	GPCR_A	PF06814	23.9
PF3D7_1473400	conserved protein, unknown function	Q8IKA3	Leucine rich repeat	PF13516	9.7
PF3D7_1473400	conserved protein, unknown function	Q8IKA3	F-box like	PF12937	9.9
PF3D7_1475200	conserved protein, unknown function	Q8IK86	DEAD	PF00270	31.2
PF3D7_1475200	conserved protein, unknown function	Q8IK86	Helicase_C	PF00271	31.2
PF3D7_1475200	conserved protein, unknown function	Q8IK86	HA2	Pf04408	31.2
PF3D7_1475200	conserved protein, unknown function	Q8IK86	OB_NTP_bind	PF07717	31.2
