## Supplementary Data 2 for "Identification of domains in *Plasmodium falciparum* proteins of unknown function using DALI search on Alphafold predictions"

### Sheet: Table1
PlasmoDB_ID	Name	Short Name	Uniprot ID	Z ASA2	Z ASA3	Z average	Cluster
PF3D7_0815100	heptatricopeptide repeat and RAP domain-containing protein, putative	N/A	Q8IAY8	21.2	14.9	18.05	1
PF3D7_1122000	conserved protein, unknown function	N/A	Q8IIE6	20.7	15	17.85	1
PF3D7_1312200	conserved protein, unknown function	N/A	Q8IEJ9	16.4	17.2	16.8	1
PF3D7_1029800	heptatricopeptide repeat and RAP domain-containing protein, putative	HPR2	Q8IJA7	17.8	15	16.4	1
PF3D7_0105200	RAP protein RAP1	RAP1	Q8I289	21.1	11.5	16.3	1
PF3D7_0915300	heptatricopeptide repeat-containing protein, putative	N/A	Q8I2Z9	18.4	14.2	16.3	1
PF3D7_1221500	heptatricopeptide repeat-containing protein, putative	N/A	Q8I5J8	17.7	14.8	16.25	1
PF3D7_0924200	heptatricopeptide repeat-containing protein, putative	N/A	Q8I2R5	17	15	16	1
PF3D7_0618800	heptatricopeptide repeat-containing protein, putative	N/A	C6KT28	16.4	14.7	15.55	1
PF3D7_0913100	heptatricopeptide repeat-containing protein, putative	N/A	Q8I321	13.3	17.5	15.4	1
PF3D7_1368500	heptatricopeptide repeat-containing protein, putative	N/A	A0A5K1K937	15.1	15.2	15.15	1
PF3D7_1443200	heptatricopeptide repeat-containing protein, putative	N/A	Q8IL39	15.7	14	14.85	1
PF3D7_0311900	heptatricopeptide repeat-containing protein, putative	N/A	O77348	15.3	14.3	14.8	1
PF3D7_1009900	heptatricopeptide repeat-containing protein, putative	N/A	Q8IJU6	14.9	14.5	14.7	1
PF3D7_0608300	heptatricopeptide repeat-containing protein, putative	N/A	C6KST1	14.6	14.2	14.4	1
PF3D7_1315200	heptatricopeptide repeat-containing protein, putative	N/A	C0H5B5	13.8	14.9	14.35	1
PF3D7_1006400	heptatricopeptide repeat-containing protein, putative	N/A	Q8IJX7	13	15.7	14.35	1
PF3D7_1017800	conserved Plasmodium protein, unknown function	N/A	Q8IJM1	14.2	14.3	14.25	1
PF3D7_1024600	RAP protein, putative	N/A	Q8IJF8	14.1	14.3	14.2	1
PF3D7_0930100	heptatricopeptide repeat-containing protein, putative	N/A	C0H575	15.1	13.2	14.15	1
PF3D7_0529700	heptatricopeptide repeat-containing protein, putative	N/A	Q8I3H1	16.9	11.3	14.1	1
PF3D7_1142000	heptatricopeptide repeat-containing protein, putative	N/A	Q8IHU5	13.3	14.4	13.85	1
PF3D7_1456200	conserved Plasmodium protein, unknown function	N/A	Q8IKR7	14.2	13.5	13.85	1
PF3D7_1033000	heptatricopeptide repeat-containing protein HPR1, putative	HPR1	Q8IJ78	13.5	13.5	13.5	1
PF3D7_1226500	heptatricopeptide repeat and RAP domain-containing protein, putative	N/A	Q8I5F2	13.2	13.5	13.35	1
PF3D7_1018900	conserved Plasmodium protein, unknown function	N/A	Q8IJL3	14.2	12.4	13.3	1
PF3D7_1464100	conserved Plasmodium protein, unknown function	N/A	Q8IKJ6	13.7	12.9	13.3	1
PF3D7_1329800	conserved Plasmodium protein, unknown function	N/A	A0A5K1K8F0	14	12.3	13.15	1
PF3D7_1011600	heptatricopeptide repeat-containing protein, putative	N/A	Q8IJS9	13.3	12.8	13.05	1
PF3D7_1123600	RAP protein, putative	N/A	Q8IIC7	14.2	11.7	12.95	1
PF3D7_1302900	conserved protein, unknown function	N/A	Q8IET6	14.8	11	12.9	1
PF3D7_0621700	RAP protein, putative	N/A	C6KT54	12.8	12.9	12.85	1
PF3D7_0210500	conserved Plasmodium protein, unknown function	N/A	O96187	13.2	12.2	12.7	1
PF3D7_0604800	RAP protein, putative	N/A	C6KSP6	13.1	12	12.55	1
PF3D7_0518100	protein AMR2	AMR2	Q8I3S7	12.2	12.8	12.5	1
PF3D7_1409700	conserved protein, unknown function	N/A	A0A144A3L0	12.1	12.3	12.2	1
PF3D7_0819300	conserved Plasmodium protein, unknown function	N/A	C0H4V9	12.9	11.3	12.1	1
PF3D7_0317900	conserved protein, unknown function	N/A	C0H479	13.5	10.6	12.05	1
PF3D7_0517100	conserved protein, unknown function	N/A	C0H4E2	12.5	11.6	12.05	1
PF3D7_0502700	conserved protein, unknown function	N/A	C0H4C2	9.9	13.8	11.85	1
PF3D7_1453600	RAP protein, putative	N/A	Q8IKU2	12.2	11.5	11.85	1
PF3D7_0511900	conserved Plasmodium protein, unknown function	N/A	Q8I3Y7	13.6	9.4	11.5	1
PF3D7_1326500	conserved Plasmodium protein, unknown function	N/A	A0A5K1K847	10	12.9	11.45	1
PF3D7_0512500	conserved Plasmodium protein, unknown function	N/A	Q8I3Y1	9	13.8	11.4	1
PF3D7_1024900	conserved Plasmodium protein, unknown function	N/A	Q8IJF5	10.7	11.8	11.25	1
PF3D7_0516000	RAP protein, putative	N/A	Q8I3U8	10.6	11.9	11.25	1
PF3D7_1130900	conserved Plasmodium protein, unknown function	N/A	Q8II55	8.9	13.2	11.05	1
PF3D7_1222900	conserved Plasmodium protein, unknown function	N/A	Q8I5I6	12.9	9.1	11	1
PF3D7_0932700	conserved Plasmodium protein, unknown function	N/A	Q8I2I9	8.2	13.8	11	1
PF3D7_1471300	RAP protein, putative	N/A	Q8IKC6	9.3	12.6	10.95	1
PF3D7_0727600	conserved Plasmodium protein, unknown function	N/A	A0A146M1S3	12.2	9.6	10.9	other
PF3D7_1244900	conserved Plasmodium protein, unknown function	N/A	Q8I4Y2	11.6	10.1	10.85	1
PF3D7_1245200	conserved Plasmodium membrane protein, unknown function	N/A	Q8I4X9	10.6	11.1	10.85	1
PF3D7_0628900	RAP protein, putative	N/A	C6KTC4	10	11.7	10.85	1
PF3D7_0707800	RAP protein, putative	N/A	Q8IC11	10.3	11.3	10.8	1
PF3D7_0523200	heptatricopeptide repeat-containing protein, putative	N/A	Q8I3N2	9.4	12	10.7	1
PF3D7_1308600	conserved Plasmodium protein, unknown function	N/A	C0H5A7	8.4	13	10.7	1
PF3D7_1437600	conserved protein, unknown function	N/A	Q8IL90	11.1	10.2	10.65	1
PF3D7_0211100	conserved Plasmodium protein, unknown function	N/A	O96192	10.8	10.4	10.6	1
PF3D7_0107100	conserved protein, unknown function	N/A	Q8I271	10.4	10.7	10.55	1
PF3D7_0214500	conserved Plasmodium protein, unknown function	N/A	O96225	11	10	10.5	1
PF3D7_0618100	conserved Plasmodium protein, unknown function	N/A	C6KT21	9.4	11.6	10.5	1
PF3D7_0921300	RAP protein, putative	N/A	Q8I2U0	11.4	9	10.2	1
PF3D7_1131400	conserved Plasmodium protein, unknown function	N/A	Q8II50	10.2	10	10.1	other
PF3D7_0314200	conserved Plasmodium protein, unknown function	N/A	A0A143ZV68	10.1	10	10.05	1
PF3D7_1228200	conserved Plasmodium protein, unknown function	N/A	Q8I5D6	10.6	9.2	9.9	1
PF3D7_0530400	conserved Plasmodium protein, unknown function	N/A	Q8I3G4	8.6	11.1	9.85	1
PF3D7_0811800	conserved Plasmodium protein, unknown function	N/A	Q8IAV3	8.2	11.5	9.85	1
PF3D7_1436700	conserved protein, unknown function	N/A	Q8IL99	10.8	8.8	9.8	1
PF3D7_0208300	conserved Plasmodium protein, unknown function	N/A	O96170	10.7	8.9	9.8	1
PF3D7_0108100	conserved protein, unknown function	N/A	Q8I260	9.2	10	9.6	1
PF3D7_1114400	RAP protein, putative	N/A	Q8IIL8	10.3	8.8	9.55	1
PF3D7_1037400	conserved Plasmodium protein, unknown function	N/A	Q8IJ33	8.8	10.2	9.5	1
PF3D7_0908900	conserved Plasmodium protein, unknown function	N/A	Q8I363	9.7	9.2	9.45	1
PF3D7_1355200	RAP protein, putative	N/A	A0A5K1K936	8.9	9.9	9.4	1
PF3D7_0512800	conserved Plasmodium protein, unknown function	N/A	Q8I3X9	9	9.7	9.35	1
PF3D7_1106500	conserved Plasmodium protein, unknown function	N/A	Q8IIT8	8.2	10.2	9.2	other
PF3D7_1225000	conserved Plasmodium protein, unknown function	N/A	Q8I5G7	8.5	9.2	8.85	1
PF3D7_0711200	conserved Plasmodium protein, unknown function	N/A	Q8IBX8	9.6	8.1	8.85	other
PF3D7_1249000	conserved Plasmodium membrane protein, unknown function	N/A	Q8I4U4	9.1	8.3	8.7	1
PF3D7_0627700	transportin	N/A	C6KTB3	9.2	8.1	8.65	2
PF3D7_1314000	conserved protein, unknown function	N/A	Q8IEH4	8.1	9.2	8.65	other
PF3D7_1232700	Nd9 protein	ND9	A0A144A4C1	8.8	8.4	8.6	2
PF3D7_0716700	conserved Plasmodium protein, unknown function	N/A	Q8IBT3	7.4	9.7	8.55	1
PF3D7_1347900	conserved Plasmodium protein, unknown function	N/A	A0A5K1K9A2	8.5	8.5	8.5	1
PF3D7_0619600	conserved Plasmodium protein, unknown function	N/A	C6KT36	6.6	10	8.3	1
PF3D7_1207900	conserved Plasmodium protein, unknown function	N/A	A0A143ZZG4	7.3	9.1	8.2	other
PF3D7_0216100	conserved Plasmodium protein, unknown function	N/A	C6S3B7	6.9	9.4	8.15	1
PF3D7_0104600	conserved Plasmodium protein, unknown function	N/A	B9ZSI2	8.9	7.3	8.1	1
PF3D7_1029100	conserved Plasmodium protein, unknown function	N/A	Q8IJB4	7.4	8.5	7.95	1
PF3D7_1212200	conserved protein, unknown function	N/A	Q8I5T0	7.3	8.6	7.95	1
PF3D7_1459500	conserved Plasmodium protein, unknown function	N/A	Q8IKN6	8.1	7.8	7.95	other
PF3D7_0620300	conserved Plasmodium protein, unknown function	N/A	C6KT43	7.5	8.3	7.9	other
PF3D7_1029100	conserved Plasmodium protein, unknown function	N/A	A0A143ZYR7	7.7	7.9	7.8	1
PF3D7_0523700	conserved Plasmodium membrane protein, unknown function	N/A	Q8I3M8	6.9	8.7	7.8	1
PF3D7_0928700	conserved Plasmodium protein, unknown function	N/A	Q8I2M2	7.1	8.4	7.75	1
PF3D7_0216300	conserved Plasmodium protein, unknown function	N/A	A0A143ZWT2	7.8	7.6	7.7	1
PF3D7_0815200	importin subunit beta, putative	N/A	Q8IAY9	7.7	7.6	7.65	2
PF3D7_0820400	conserved Plasmodium protein, unknown function	N/A	Q8IB39	8.3	7	7.65	other
PF3D7_1361800	glideosome-associated connector	GAC	A0A5K1K8J3	7.4	7.8	7.6	2
PF3D7_0910100	exportin-7, putative	N/A	C0H530	6.2	8.9	7.55	2
PF3D7_1462500	conserved Plasmodium protein, unknown function	N/A	Q8IKK9	7.5	7.5	7.5	2
PF3D7_0524000	karyopherin beta	KASbeta	Q8I3M5	9.2	5.7	7.45	2
PF3D7_0828100	conserved Plasmodium protein, unknown function	N/A	A0A5K1K8A0	7.4	7.4	7.4	1
PF3D7_0410600	armadillo-type repeat protein ATRP	ATRP	Q9U0I2	6.8	8	7.4	2
PF3D7_1012800	conserved Plasmodium protein, unknown function	N/A	Q8IJR7	6.6	8.2	7.4	other
PF3D7_0705200	conserved Plasmodium protein, unknown function	N/A	Q8IC18	7.1	7.4	7.25	other
PF3D7_1133600	conserved Plasmodium protein, unknown function	N/A	Q8II29	6.1	8.2	7.15	other
PF3D7_1475100	conserved Plasmodium protein, unknown function	N/A	Q8IK87	6.3	7.9	7.1	other
PF3D7_0706600	conserved Plasmodium protein, unknown function	N/A	C0H4L7	5.8	8.3	7.05	other
PF3D7_1130800	armadillo repeat protein PF16, putative	N/A	Q8II56	7.6	6.5	7.05	2
PF3D7_1352300	conserved Plasmodium protein, unknown function	N/A	Q8IDH7	6.7	7.1	6.9	other
PF3D7_1307100	U3 small nucleolar RNA-associated protein 6, putative	UTP6	Q8IEP4	7.6	6.1	6.85	other
PF3D7_1109400	essential nuclear protein 1, putative	ENP1	Q8IIR2	7	5.9	6.45	other
PF3D7_0920600	conserved Plasmodium protein, unknown function	N/A	Q8I2U7	4.2	8.4	6.3	other
PF3D7_0528100	AP-1/2 complex subunit beta, putative	N/A	Q8I3I6	7	5.4	6.2	2
PF3D7_0904100	AP-4 complex subunit epsilon, putative	N/A	Q8I3A8	7	4.9	5.95	2
PF3D7_1210500	conserved Plasmodium protein, unknown function	N/A	Q8I5U4	3.5	8.4	5.95	other
PF3D7_0414900	armadillo-domain containing rhoptry protein	ARO	C0H4A5	4.6	7.3	5.95	2
PF3D7_0217200	conserved Plasmodium protein, unknown function	N/A	O96253	3.7	7.6	5.65	other
PF3D7_1466300	26S proteasome regulatory subunit RPN2, putative	RPN2	Q8IKH3	7.5	2.9	5.2	other
